# A genetic toolkit for investigating *Clavibacter*: markerless deletion, permissive site identification and an integrative plasmid

**DOI:** 10.1101/2021.07.13.452269

**Authors:** Danielle M. Stevens, Andrea Tang, Gitta Coaker

## Abstract

The development of knockout mutants and expression variants are critical for understanding genotype-phenotype relationships. However, advancements of these techniques in Gram-positive actinobacteria have stagnated over the last decade. Actinobacteria in the *Clavibacter* genus are composed of diverse crop pathogens which cause a variety of wilt and cankering diseases. Here, we present a suite of tools for genetic manipulation in the tomato pathogen *C. michiganensis* including a markerless deletion system, an integrative plasmid, and an R package for identification of permissive sites for plasmid integration. The vector pSelAct-KO is a recombination based, markerless knockout system that uses dual selection to engineer seamless deletions of a region of interest, providing opportunities for repeated higher-order genetic knockouts. The efficacy of pSelAct-KO was demonstrated in *C. michiganensis* and confirmed using whole genome sequencing. We developed permissR, an R package to identify permissive sites for chromosomal integration, which can be used in conjunction with pSelAct-Express, a non-replicating integrative plasmid that enables recombination into a permissive genomic location. Expression of eGFP by pSelAct-Express was verified in two candidate permissive regions predicted by permissR in *C. michiganensis*. These molecular tools are essential advancements for investigating Gram-positive actinobacteria, particularly for important pathogens in the *Clavibacter* genus.
