## Supplemental Tables 1-8 for "A genetic toolkit for investigating *Clavibacter*: markerless deletion, permissive site identification and an integrative plasmid"

### Sheet: SupplementalTable1
Supplemental Table S1: Recommend medias and conditions for Clavibacter pathogens
Species	Rich Media	Standard Temperature (°C)	Apramycin Concentration for Transformation (µg/mL)	Apramycin Concentration for Screening (µg/mL)	Counter Selection (+5-FC) Temperature (°C)
Clavibacter michiganensis	TBY (Tryptone broth with yeast)	28	200	100	24

### Sheet: SupplementalTable2
Supplemental Table S2: TblastN Clavibacter (taxid:1573) (Ran on March 24th, 2021)
Query	Subject	%ID	Alignment Length	Number of Mismatches	Number of Gaps	Query Start	Query End	Subject Start	Subject End	E-value	Bitscore	% Query Coverage
pSelAct-upp	AM849034.1	46.535	202	106	1	9	208	2694922	2694317	5.49e-55	188	46.53
pSelAct-upp	CP033724.1	46.535	202	106	1	9	208	611874	611269	6.53e-55	188	46.53
pSelAct-upp	CP047051.1	46.535	202	106	1	9	208	632903	632298	6.53e-55	188	46.53
pSelAct-upp	AM711867.1	46.535	202	106	1	9	208	624483	623878	6.53e-55	188	46.53
pSelAct-upp	CP047054.1	46.535	202	106	1	9	208	650929	650324	6.53e-55	188	46.53
pSelAct-upp	CP048045.1	46.04	202	107	1	9	208	433283	432678	1.25e-54	187	46.04
pSelAct-upp	CP021038.1	46.04	202	107	1	9	208	472905	472300	1.46e-54	187	46.04
pSelAct-upp	CP021038.1	28.125	192	135	2	20	208	1273709	1273134	1.17e-16	78.6	46.04
pSelAct-upp	CP021034.1	46.04	202	107	1	9	208	2826071	2826676	1.46e-54	187	46.04
pSelAct-upp	CP021034.1	31.206	141	95	1	70	208	1905818	1906240	1.54e-16	78.2	46.04
pSelAct-upp	CP011043.1	46.04	202	107	1	9	208	507882	507277	1.46e-54	187	46.04
pSelAct-upp	CP011043.1	31.206	141	95	1	70	208	1201524	1201102	1.54e-16	78.2	46.04
pSelAct-upp	HE614873.1	46.04	202	107	1	9	208	500557	499952	1.59e-54	187	46.04
pSelAct-upp	CP033721.2	46.04	202	107	1	9	208	500631	500026	1.59e-54	187	46.04
pSelAct-upp	CP033722.2	46.04	202	107	1	9	208	500413	499808	1.59e-54	187	46.04
pSelAct-upp	CP033723.2	46.04	202	107	1	9	208	500413	499808	1.59e-54	187	46.04
pSelAct-upp	CP048049.1	46.04	202	107	1	9	208	434321	433716	1.73e-54	187	46.04
pSelAct-upp	CP048047.1	46.04	202	107	1	9	208	432411	431806	1.73e-54	187	46.04
pSelAct-upp	CP012573.1	46.04	202	107	1	9	208	434317	433712	1.73e-54	187	46.04
pSelAct-upp	CP061274.1	46.04	202	107	1	9	208	476499	475894	1.85e-54	187	46.04
Note: pSelAct-codA and apr did not yield any significant resilts

### Sheet: SupplementalTable3
Supplemental Table S3: permissR ranked output from C. michiganensis CASJ002
contig	gene_1	gene_2	position_1	position_2	distance	overall_gc_content	sequence
Contig_1	CMMCAS02_13565	CMMCAS02_13570	2847814	2853968	6154	0.554346	tccctgcgcgcgaggcacgcgtcgccgatggacggttgtccgtgggtgtcgctgaggtcgtggacggtccaccgtcagcggagtcgccgggctggccgggtgtgcggtcgttctcgcgggattcggtcacgaacgacgacgataacggcaccccttatgaccggcatgtgagggggctgacaggcacgcacctcgaacgacggtgtggttcgggtgtcaacgcagaaaggcccgccgcacgatgtgcgacgggcctccccgatcactctcaagttaagtccggcggtgtcctactctcccacagggtcccccctgcagtaccatcggcgctgagagtcttagcttccgggttcggaatgtgaccgggcgtttccctctcgctatggccgccgaaacacc…
Contig_1	CMMCAS02_10680	CMMCAS02_10685	2229658	2236544	6886	0.573544	cgtcctcggggatctcggggtcctcgtggcgcggacgaacggaccgcagctcacgcgcgcgcagctgctcctccgtcagggcctcctcgtagcgaggggcgtcgcggtcgttgcgcgcgggtcgtccgtcgcgcgtccagagcttgtcgccgtcgcgcggcggccgagcgccaccgcgtccggcgtcacggccaccgctatcccggccaccgtccttggaccacggcttccgctccccgtccctcgccggacgcggcgcacccgacccgccatcacgcgaccagggcttgcgctccccatcccgctgcggccgggacgccccgccaccgtccttcgaccagggcttgcgctccccgtcccgagagggacgagccgacccgccggcaccgcggccatcac…
Contig_1	CMMCAS02_00235	CMMCAS02_00240	44783	46610	1827	0.593545	tcacgcgggaacagagtcgccggtggcaacagcgaggacctgacgtaggggtgattgatgcgatggacacgatgaacctcgtccgatccatgatgcgaggcgtgcgcagggactccggtgggaggacggcgcggttcatgccgacggatgggtggaaggttgcgtgatgttccgtgcgcgctaggcatccgtcagacggtcctaagtgagttgtgcacaggcggaaacgctcctgaccgtgatctcctccgccccagggcgtgctattgccgtacacgcccctgtggatcttcctcagcggcatcgcattctcattgccacattcgtgctcagcagggtcggtgggaagtgggccgcgattggccacacccccaccacttgcaggtgcccttgcggcgg…
Contig_1	CMMCAS02_00280	CMMCAS02_00285	56259	60332	4073	0.608002	tctgatcccaggcggcaacgctgccagtactacgaagctgctcaacctcggccgtcatccctcgagtcaaggtcgcgcggtcaagagcgggcgctccctgtgcgcgtccggctatgcttgcgtcgacgagctggtcgacggtgatgtgcccgtcgacaacgtccggtatgaatgagccgtcccgcacagcgacggcgatcgactcttcagcggcgttcgctgccggggctgccgtcatgagcgacccgacgacgctcagcgtcgcgatcgtggctactgcggcccaacttggacgacggtggtcccaggaagtggaagaagggcttgaggagacaaaagacttcatgggagcagtccaaccgttcgaatcggataagtacgtctgtaaggtacgaagcg…
Contig_1	CMMCAS02_00435	CMMCAS02_00440	87728	89877	2149	0.61907	gcggcagcggggcgctcctggccaggagcgccccgccccgcccgggcaccacggccgccgcgggcgcccggcgaggggcgatcccctcgcgctccccccatcgacggcacccccctagctcgagggcgctatggcatagtttggctgctcccgaaagaactcagaaattggagtgtagatggatacattcttgaaccgcgtggggtcggccgacccatggtgaatgccgaacagtacgcccgactcgctggaaaccggcccgcctgaatcctcgggttccgatcccctgcttccgctgcgaattaccttctgtccgcgcgaccgagcctgcgcctcctccgtcggtggtagcgttacaagcttgaacgtgcagttcacgccagtcacatagccggatat…
Contig_1	CMMCAS02_01005	CMMCAS02_01010	223517	225099	1582	0.646241	ggggcgtccgtggtccggccgaccgcgatggtgtggatgaagacgtcacggcgacgggggatcacctagcttctcgtgcgcgggcctcttcgcctaccacgcccgtgttgtggggacactcatgttggggacgctgctggtcattgcccgcatgtgcgcaggtggattcttcgtctggacgggcagcgcgaaactgagccggtctcgacacttctggtcccagatcatgggttacaagatcgtcggaccccgtcaagccagattgctcgctgccgcgctgcctcccgtcgagttcgtcgccggcttgttcttcgccgctgggctatggcccgccgtgacggggtgcgtcctgcttctgctgctcgccgcattcactgccgccatcgcatcctctctgct…
Contig_1	CMMCAS02_00495	CMMCAS02_00500	103226	104873	1647	0.658981	ctgatggtccttgtcaggttattggtgcgggcgggaaagtcagcacgcaatcggattacataatcggcgtccatacatgcggctgtcgtgatttacattcgagcgaatatgctactgcgccggtggtcccgacgggacaagttgtccacaggcccggtattgcacagccagctcgtgccactggagggtgcagccggtggccgcgttctcggcgccgtatcagagagaggttgacggggtccttcgcggaccgtactgcggcgcatgggccagctcgagccgtgacggcgcggacgcggtgatgttcgcgctcatggcgaccgcgatcacgtccaggcgctcgattgccatctgccgtgcacccgggtagtagcccgcttgggatgccgggtgcgtatg…
Contig_1	CMMCAS02_03890	CMMCAS02_03895	793438	795324	1886	0.691044	tcttggtggacgcctcgtactcggggtctggaggagcgagaaggccgctgcggcacccacccccaccaggagcgtcaggatgatcagcaccgcgcccctacgcagcatccgaatgaagtcacggagcgccataacttagaacccttccccaaaagcacacaggcgcggagtgtccgcatacgtgggatatccacagcctcggctgtctatcatcacacagctcacgagtggtgctagcagcacggaacgcccccgtccggggcatggtaggccctgtgacgccctgttagggtcgctcagacagcagtgctgcacggcggtacacgagtgagtagggacctgggccatgagctcgcagacatttcgccggggcacgcccgcgctcccggatccgtcgga…
Contig_1	CMMCAS02_04410	CMMCAS02_04415	905666	908062	2396	0.736337	catcgtcgtccgcgcgggcagctaccacgagtcggtcgtgatgccgcagggcaaggcgctcacgctgcagtcgtacccgggcgagaaggtgtggctcgacggcagccgccaggtctcctcttggacggcctccggatccacccgctacgccagcggctggaccgtcgcgttcgacgccagccccacctacacgcgcggcaagcccgatggcacggcggtcggctggcggttcgtggacccggcgtaccccatggccgcgcaccccgaccaggtgtggatcgggcagaccgcgcagaagcaggtcgcgtcacgcgacaagctcgccgccggcacgttcttcgtcgacaccgcggcggaccgcctccacctcggatccgacccgggcagccagaccgtgcg…
Contig_1	CMMCAS02_03055	CMMCAS02_03060	633696	635645	1949	0.749231	cgaggtgctcctaggaagaggtgcgggatgccggagggcgtcggaggcgccggggcgcgaccgccaagacgtcagactacccacgtcgcgctgggcccgcgccgtcccgggcgcacggcctcatgaggcgtcgagccgccgcgcgaggtacggcgccgtgcggctgccggccgtgtcggcgacctcgcgcggggtgccctgcgcgacgatccgcccgccctggtcgccgccggacgggcccaggtcgatcacgcggtcggcgtccgccaccacgtccatctcgtgctccaccacgacgaccgtgttgcccgcgtcgacgagcccctgcagctggcggaggaggagcacgacgtccgccgggtggagtccggtggtcggctcgtcgaggaggtagagcgt…

### Sheet: SupplementalTable4
Supplemental Table S4: Genomes used to evaluate permissR and sites predicted
Species	Strain	Genome Size	Contig Number Assessed	Predicted Number of Sites	Refseq Accession Number
Clavibacter sepedonicus	ATCC33113	3403786	1	18	GCF_000069225.1
Clavibacter sepedonicus	CFIA-Cs3N	3363942	3	6	GCF_002240555.1
Clavibacter capsici	PF008	3241713	1	5	GCF_001280205.1
Clavibacter insidiosus	ATCC10253	3235785	1	14	GCF_003076355.1
Clavibacter nebraskensis	NCPPB2581	3063596	1	9	GCF_000355695.1
Clavibacter michiganensis	Z001	3302504	32	3	GCF_002931335.1
Rhodococcus fascians	A21d2	6009800	1	1	GCF_000760905.2
Candidatus Liberibacter asiaticus	psy62	1227328	1	6	GCF_000023765.2
Candidatus Liberibacter asiaticus	Max8	1243125	1131	N/A	GCF_009756755.1
Note: Clas Max8 genome was too fragmented for permissR and thus no sites were predicted.

### Sheet: SupplementalTable5
Supplemental Table S5: Oligonucleotides used in this study
Name	Purpose	Product Size (bp)	Sequence	Tm (°C)	GC%	Bp length	Reference
pSelAct_linerize_no_GW_F	Linearize pSelAct vector without Gatway Casette for InFusion Cloning	~5300	CGTTATCGGGGAAGAAGTGGC	58	57.1	21	This Work
pSelAct_linerize_no_GW_R			TGTAAAGCCTGGGGTGCC		61.1	18
5'f_ChpE_F	Amplifying 1.5 kB 5' Flanking region to chpE	1548	TAGGCACCCCAGGCTTTACAGAGCCTCCAATCGACTCCCG	64	60	40
5'f_ChpE_3'f_ppaC_R			CTGGGACGGTCCCGCATAGCGCAGCACTGG		70	30
5'f_ChpE_3'f_ppaC_F	Amplifying 1.5 kB 3' Flanking region to ppaC	1541	GCTATGCGGGACCGTCCCAGCCGGGCACG	64	75.9	29
3'f_ppaC_R			CCACTTCTTCCCCGATAACGGCCACGCGTTGGGTGTGG		63.2	38
5'F_ChpE_span_F	Amplifying replicon which spans the genes of interest	341/5977	TAAGAGGCGTGCGTTGTGAG	62	55	20
3'F_ppaC_span_R			CTCCTCAACGACGACCAGAC		60	20
CASJ002_chpE_F	Amplifies chpE from Cm CASJ002	834	TTAGCTTGCTGGTGCCATGT	62	50	20
CASJ002_chpE_R			ATGAAACATTTTAAGATCTTGACGTCCGC		37.93	29
CASJ002_ppaC_F	Amplifies ppaC from Cm CASJ002	477	TTACTTCGTGAACGAGTCCACAGTC	62	48	25
CASJ002_ppaC_R			ATGCCCTACGGGACATGGAT		55	20
pCM1_screen_celA_F	Amplifies part of celA on pCM1	1050	TCTGTGGAAGTGGTTTTCAGT	60	42.86	21
pCM1_screen_celA_R			GCTCGTCGTCTCGAACTT		55.56	18
pCM2_screen_pat1_F	Amplifies part of pat-1 on pCM2	616	GCGAATAAGCCCATATCAA	60	42.1	19	Kleitman et al., 2008
pCM2_screen_pat1_R			CGTCAGGAGGTCGCTAATA		52.6	19
pSelAct_screen_GW_F	Amplifies Insert in the Gateway Cassette of pSelAct KO and Express	1441/Depends	GCATTAGGCACCCCAGGCTTTA	56-58	54.5	22	This Work
pSelAct_screen_GW_R			TGCAGACTGGCTGTGTATAAGG		50	22
pKGT_GFP_InFusion_F	Amplifies pCMP1:GFP from pKGT-GFP with homology ends for InFusion cloning	1046	GCTGAGATCACCGGCGTACTGATGCATCAGGACGGGC	63	62.2	37
pKGT_GFP_InFusion_R			CGAATTTCGACAAGCACAGCCAAGCTTACTTGTACAGC		47.4	38
pSelAct_linearize_no_CU_F	Amplifies pSelAct without CodA:Upp fragment with InFusion bases for pCMP1:eGFP insert	5424	GCTTGTCGAAATTCGCTAGATTTTG	56	40	25
pSelAct_linearize_no_CU_R			GCCGGTGATCTCAGCTGTAGG		61.9	21
pSelAct_Screen_CU_F	Amplifies gene replacing CodA:Upp region on pSelAct	1171/Depends	AAGAGACAGGATGAGGATCG	62	50	20
pSelAct_Screen_CU_R			GCCGATTTCGGCCTATTGGT		55	20
CASJ002_HR1_F	Amplifies perdicted permissive hit region, HR1, to clone into pSelAct Express	1455	TAGGCACCCCAGGCTTTACACAGCTCCTCCCTTGCGGTTAG	62	58.5	40
CASJ002_HR1_R			CCACTTCTTCCCCGATAACGGCTTTAGATGTGCCGGTCGC		57.5	40
CASJ002_HR3_F	Amplifies perdicted permissive hit region, HR3, to clone into pSelAct Express	1528	TAGGCACCCCAGGCTTTACAACACGCCCCTGTGGATCTTC	62	57.5	41
CASJ002_HR3_R			CCACTTCTTCCCCGATAACGCGCCGCCTACGAATACATGC		57.5	40

### Sheet: SupplementalTable6
Supplemental Table S6: Statistical Analysis for Figure 2B
Table Analyzed	Figure2B_CASJ002_sensitivity_to_Apr
Data sets analyzed	A-P
ANOVA summary
F	139.6
P value	<0.0001
P value summary	****
Significant diff. among means (P < 0.05)?	Yes
R squared	0.8506
Brown-Forsythe test
F (DFn, DFd)	43.82 (15, 368)
P value	<0.0001
P value summary	****
Are SDs significantly different (P < 0.05)?	Yes
Bartlett's test
Bartlett's statistic (corrected)	1314
P value	<0.0001
P value summary	****
Are SDs significantly different (P < 0.05)?	Yes
ANOVA table	SS	DF	MS	F (DFn, DFd)	P value
Treatment (between columns)	15.39	15	1.026	F (15, 368) = 139.6	P<0.0001
Residual (within columns)	2.704	368	0.007349
Total	18.1	383
Data summary
Number of treatments (columns)	16
Number of values (total)	384
Number of families	1
Number of comparisons per family	120
Alpha	0.05
Tukey's multiple comparisons test	Mean Diff.	95.00% CI of diff.	Below threshold?	Summary	Adjusted P Value
0 ug/mL 0 hr vs. 1 ug/mL 0 hr	0.00015	-0.08523 to 0.08553	No	ns	>0.9999	A-B
0 ug/mL 0 hr vs. 10 ug/mL 0 hr	-0.000575	-0.08595 to 0.08480	No	ns	>0.9999	A-C
0 ug/mL 0 hr vs. 50 ug/mL 0 hr	-0.002121	-0.08750 to 0.08326	No	ns	>0.9999	A-D
0 ug/mL 0 hr vs. 100 ug/mL 0 hr	0.0008542	-0.08452 to 0.08623	No	ns	>0.9999	A-E
0 ug/mL 0 hr vs. 200 ug/mL 0 hr	0.001117	-0.08426 to 0.08649	No	ns	>0.9999	A-F
0 ug/mL 0 hr vs. 250 ug/mL 0 hr	0.001442	-0.08394 to 0.08682	No	ns	>0.9999	A-G
0 ug/mL 0 hr vs. 500 ug/mL 0 hr	0.0001792	-0.08520 to 0.08556	No	ns	>0.9999	A-H
0 ug/mL 0 hr vs. 0 ug/mL 18 hr	-0.7807	-0.8661 to -0.6954	Yes	****	<0.0001	A-I
0 ug/mL 0 hr vs. 1 ug/mL 18 hr	-0.3225	-0.4079 to -0.2371	Yes	****	<0.0001	A-J
0 ug/mL 0 hr vs. 10 ug/mL 18 hr	-0.1881	-0.2735 to -0.1027	Yes	****	<0.0001	A-K
0 ug/mL 0 hr vs. 50 ug/mL 18 hr	-0.01348	-0.09886 to 0.07189	No	ns	>0.9999	A-L
0 ug/mL 0 hr vs. 100 ug/mL 18 hr	-0.008275	-0.09365 to 0.07710	No	ns	>0.9999	A-M
0 ug/mL 0 hr vs. 200 ug/mL 18 hr	-0.001479	-0.08686 to 0.08390	No	ns	>0.9999	A-N
0 ug/mL 0 hr vs. 250 ug/mL 18 hr	-0.002508	-0.08789 to 0.08287	No	ns	>0.9999	A-O
0 ug/mL 0 hr vs. 500 ug/mL 18 hr	0.002342	-0.08304 to 0.08772	No	ns	>0.9999	A-P
1 ug/mL 0 hr vs. 10 ug/mL 0 hr	-0.000725	-0.08610 to 0.08465	No	ns	>0.9999	B-C
1 ug/mL 0 hr vs. 50 ug/mL 0 hr	-0.002271	-0.08765 to 0.08311	No	ns	>0.9999	B-D
1 ug/mL 0 hr vs. 100 ug/mL 0 hr	0.0007042	-0.08467 to 0.08608	No	ns	>0.9999	B-E
1 ug/mL 0 hr vs. 200 ug/mL 0 hr	0.0009667	-0.08441 to 0.08634	No	ns	>0.9999	B-F
1 ug/mL 0 hr vs. 250 ug/mL 0 hr	0.001292	-0.08409 to 0.08667	No	ns	>0.9999	B-G
1 ug/mL 0 hr vs. 500 ug/mL 0 hr	2.917e-05	-0.08535 to 0.08541	No	ns	>0.9999	B-H
1 ug/mL 0 hr vs. 0 ug/mL 18 hr	-0.7809	-0.8663 to -0.6955	Yes	****	<0.0001	B-I
1 ug/mL 0 hr vs. 1 ug/mL 18 hr	-0.3226	-0.4080 to -0.2373	Yes	****	<0.0001	B-J
1 ug/mL 0 hr vs. 10 ug/mL 18 hr	-0.1883	-0.2736 to -0.1029	Yes	****	<0.0001	B-K
1 ug/mL 0 hr vs. 50 ug/mL 18 hr	-0.01363	-0.09901 to 0.07174	No	ns	>0.9999	B-L
1 ug/mL 0 hr vs. 100 ug/mL 18 hr	-0.008425	-0.09380 to 0.07695	No	ns	>0.9999	B-M
1 ug/mL 0 hr vs. 200 ug/mL 18 hr	-0.001629	-0.08701 to 0.08375	No	ns	>0.9999	B-N
1 ug/mL 0 hr vs. 250 ug/mL 18 hr	-0.002658	-0.08804 to 0.08272	No	ns	>0.9999	B-O
1 ug/mL 0 hr vs. 500 ug/mL 18 hr	0.002192	-0.08319 to 0.08757	No	ns	>0.9999	B-P
10 ug/mL 0 hr vs. 50 ug/mL 0 hr	-0.001546	-0.08692 to 0.08383	No	ns	>0.9999	C-D
10 ug/mL 0 hr vs. 100 ug/mL 0 hr	0.001429	-0.08395 to 0.08681	No	ns	>0.9999	C-E
10 ug/mL 0 hr vs. 200 ug/mL 0 hr	0.001692	-0.08369 to 0.08707	No	ns	>0.9999	C-F
10 ug/mL 0 hr vs. 250 ug/mL 0 hr	0.002017	-0.08336 to 0.08739	No	ns	>0.9999	C-G
10 ug/mL 0 hr vs. 500 ug/mL 0 hr	0.0007542	-0.08462 to 0.08613	No	ns	>0.9999	C-H
10 ug/mL 0 hr vs. 0 ug/mL 18 hr	-0.7802	-0.8655 to -0.6948	Yes	****	<0.0001	C-I
10 ug/mL 0 hr vs. 1 ug/mL 18 hr	-0.3219	-0.4073 to -0.2365	Yes	****	<0.0001	C-J
10 ug/mL 0 hr vs. 10 ug/mL 18 hr	-0.1875	-0.2729 to -0.1022	Yes	****	<0.0001	C-K
10 ug/mL 0 hr vs. 50 ug/mL 18 hr	-0.01291	-0.09829 to 0.07247	No	ns	>0.9999	C-L
10 ug/mL 0 hr vs. 100 ug/mL 18 hr	-0.0077	-0.09308 to 0.07768	No	ns	>0.9999	C-M
10 ug/mL 0 hr vs. 200 ug/mL 18 hr	-0.0009042	-0.08628 to 0.08447	No	ns	>0.9999	C-N
10 ug/mL 0 hr vs. 250 ug/mL 18 hr	-0.001933	-0.08731 to 0.08344	No	ns	>0.9999	C-O
10 ug/mL 0 hr vs. 500 ug/mL 18 hr	0.002917	-0.08246 to 0.08829	No	ns	>0.9999	C-P
50 ug/mL 0 hr vs. 100 ug/mL 0 hr	0.002975	-0.08240 to 0.08835	No	ns	>0.9999	D-E
50 ug/mL 0 hr vs. 200 ug/mL 0 hr	0.003238	-0.08214 to 0.08862	No	ns	>0.9999	D-F
50 ug/mL 0 hr vs. 250 ug/mL 0 hr	0.003563	-0.08182 to 0.08894	No	ns	>0.9999	D-G
50 ug/mL 0 hr vs. 500 ug/mL 0 hr	0.0023	-0.08308 to 0.08768	No	ns	>0.9999	D-H
50 ug/mL 0 hr vs. 0 ug/mL 18 hr	-0.7786	-0.8640 to -0.6932	Yes	****	<0.0001	D-I
50 ug/mL 0 hr vs. 1 ug/mL 18 hr	-0.3204	-0.4057 to -0.2350	Yes	****	<0.0001	D-J
50 ug/mL 0 hr vs. 10 ug/mL 18 hr	-0.186	-0.2714 to -0.1006	Yes	****	<0.0001	D-K
50 ug/mL 0 hr vs. 50 ug/mL 18 hr	-0.01136	-0.09674 to 0.07402	No	ns	>0.9999	D-L
50 ug/mL 0 hr vs. 100 ug/mL 18 hr	-0.006154	-0.09153 to 0.07922	No	ns	>0.9999	D-M
50 ug/mL 0 hr vs. 200 ug/mL 18 hr	0.0006417	-0.08474 to 0.08602	No	ns	>0.9999	D-N
50 ug/mL 0 hr vs. 250 ug/mL 18 hr	-0.0003875	-0.08577 to 0.08499	No	ns	>0.9999	D-O
50 ug/mL 0 hr vs. 500 ug/mL 18 hr	0.004463	-0.08092 to 0.08984	No	ns	>0.9999	D-P
100 ug/mL 0 hr vs. 200 ug/mL 0 hr	0.0002625	-0.08512 to 0.08564	No	ns	>0.9999	E-F
100 ug/mL 0 hr vs. 250 ug/mL 0 hr	0.0005875	-0.08479 to 0.08597	No	ns	>0.9999	E-G
100 ug/mL 0 hr vs. 500 ug/mL 0 hr	-0.000675	-0.08605 to 0.08470	No	ns	>0.9999	E-H
100 ug/mL 0 hr vs. 0 ug/mL 18 hr	-0.7816	-0.8670 to -0.6962	Yes	****	<0.0001	E-I
100 ug/mL 0 hr vs. 1 ug/mL 18 hr	-0.3233	-0.4087 to -0.2380	Yes	****	<0.0001	E-J
100 ug/mL 0 hr vs. 10 ug/mL 18 hr	-0.189	-0.2743 to -0.1036	Yes	****	<0.0001	E-K
100 ug/mL 0 hr vs. 50 ug/mL 18 hr	-0.01434	-0.09972 to 0.07104	No	ns	>0.9999	E-L
100 ug/mL 0 hr vs. 100 ug/mL 18 hr	-0.009129	-0.09451 to 0.07625	No	ns	>0.9999	E-M
100 ug/mL 0 hr vs. 200 ug/mL 18 hr	-0.002333	-0.08771 to 0.08304	No	ns	>0.9999	E-N
100 ug/mL 0 hr vs. 250 ug/mL 18 hr	-0.003363	-0.08874 to 0.08202	No	ns	>0.9999	E-O
100 ug/mL 0 hr vs. 500 ug/mL 18 hr	0.001488	-0.08389 to 0.08687	No	ns	>0.9999	E-P
200 ug/mL 0 hr vs. 250 ug/mL 0 hr	0.000325	-0.08505 to 0.08570	No	ns	>0.9999	F-G
200 ug/mL 0 hr vs. 500 ug/mL 0 hr	-0.0009375	-0.08632 to 0.08444	No	ns	>0.9999	F-H
200 ug/mL 0 hr vs. 0 ug/mL 18 hr	-0.7819	-0.8672 to -0.6965	Yes	****	<0.0001	F-I
200 ug/mL 0 hr vs. 1 ug/mL 18 hr	-0.3236	-0.4090 to -0.2382	Yes	****	<0.0001	F-J
200 ug/mL 0 hr vs. 10 ug/mL 18 hr	-0.1892	-0.2746 to -0.1038	Yes	****	<0.0001	F-K
200 ug/mL 0 hr vs. 50 ug/mL 18 hr	-0.0146	-0.09998 to 0.07078	No	ns	>0.9999	F-L
200 ug/mL 0 hr vs. 100 ug/mL 18 hr	-0.009392	-0.09477 to 0.07599	No	ns	>0.9999	F-M
200 ug/mL 0 hr vs. 200 ug/mL 18 hr	-0.002596	-0.08797 to 0.08278	No	ns	>0.9999	F-N
200 ug/mL 0 hr vs. 250 ug/mL 18 hr	-0.003625	-0.08900 to 0.08175	No	ns	>0.9999	F-O
200 ug/mL 0 hr vs. 500 ug/mL 18 hr	0.001225	-0.08415 to 0.08660	No	ns	>0.9999	F-P
250 ug/mL 0 hr vs. 500 ug/mL 0 hr	-0.001263	-0.08664 to 0.08412	No	ns	>0.9999	G-H
250 ug/mL 0 hr vs. 0 ug/mL 18 hr	-0.7822	-0.8676 to -0.6968	Yes	****	<0.0001	G-I
250 ug/mL 0 hr vs. 1 ug/mL 18 hr	-0.3239	-0.4093 to -0.2385	Yes	****	<0.0001	G-J
250 ug/mL 0 hr vs. 10 ug/mL 18 hr	-0.1895	-0.2749 to -0.1042	Yes	****	<0.0001	G-K
250 ug/mL 0 hr vs. 50 ug/mL 18 hr	-0.01493	-0.1003 to 0.07045	No	ns	>0.9999	G-L
250 ug/mL 0 hr vs. 100 ug/mL 18 hr	-0.009717	-0.09509 to 0.07566	No	ns	>0.9999	G-M
250 ug/mL 0 hr vs. 200 ug/mL 18 hr	-0.002921	-0.08830 to 0.08246	No	ns	>0.9999	G-N
250 ug/mL 0 hr vs. 250 ug/mL 18 hr	-0.00395	-0.08933 to 0.08143	No	ns	>0.9999	G-O
250 ug/mL 0 hr vs. 500 ug/mL 18 hr	0.0009	-0.08448 to 0.08628	No	ns	>0.9999	G-P
500 ug/mL 0 hr vs. 0 ug/mL 18 hr	-0.7809	-0.8663 to -0.6955	Yes	****	<0.0001	H-I
500 ug/mL 0 hr vs. 1 ug/mL 18 hr	-0.3227	-0.4080 to -0.2373	Yes	****	<0.0001	H-J
500 ug/mL 0 hr vs. 10 ug/mL 18 hr	-0.1883	-0.2737 to -0.1029	Yes	****	<0.0001	H-K
500 ug/mL 0 hr vs. 50 ug/mL 18 hr	-0.01366	-0.09904 to 0.07172	No	ns	>0.9999	H-L
500 ug/mL 0 hr vs. 100 ug/mL 18 hr	-0.008454	-0.09383 to 0.07692	No	ns	>0.9999	H-M
500 ug/mL 0 hr vs. 200 ug/mL 18 hr	-0.001658	-0.08704 to 0.08372	No	ns	>0.9999	H-N
500 ug/mL 0 hr vs. 250 ug/mL 18 hr	-0.002688	-0.08807 to 0.08269	No	ns	>0.9999	H-O
500 ug/mL 0 hr vs. 500 ug/mL 18 hr	0.002163	-0.08322 to 0.08754	No	ns	>0.9999	H-P
0 ug/mL 18 hr vs. 1 ug/mL 18 hr	0.4583	0.3729 to 0.5436	Yes	****	<0.0001	I-J
0 ug/mL 18 hr vs. 10 ug/mL 18 hr	0.5926	0.5073 to 0.6780	Yes	****	<0.0001	I-K
0 ug/mL 18 hr vs. 50 ug/mL 18 hr	0.7673	0.6819 to 0.8526	Yes	****	<0.0001	I-L
0 ug/mL 18 hr vs. 100 ug/mL 18 hr	0.7725	0.6871 to 0.8578	Yes	****	<0.0001	I-M
0 ug/mL 18 hr vs. 200 ug/mL 18 hr	0.7793	0.6939 to 0.8646	Yes	****	<0.0001	I-N
0 ug/mL 18 hr vs. 250 ug/mL 18 hr	0.7782	0.6929 to 0.8636	Yes	****	<0.0001	I-O
0 ug/mL 18 hr vs. 500 ug/mL 18 hr	0.7831	0.6977 to 0.8685	Yes	****	<0.0001	I-P
1 ug/mL 18 hr vs. 10 ug/mL 18 hr	0.1344	0.04900 to 0.2198	Yes	****	<0.0001	J-K
1 ug/mL 18 hr vs. 50 ug/mL 18 hr	0.309	0.2236 to 0.3944	Yes	****	<0.0001	J-L
1 ug/mL 18 hr vs. 100 ug/mL 18 hr	0.3142	0.2288 to 0.3996	Yes	****	<0.0001	J-M
1 ug/mL 18 hr vs. 200 ug/mL 18 hr	0.321	0.2356 to 0.4064	Yes	****	<0.0001	J-N
1 ug/mL 18 hr vs. 250 ug/mL 18 hr	0.32	0.2346 to 0.4053	Yes	****	<0.0001	J-O
1 ug/mL 18 hr vs. 500 ug/mL 18 hr	0.3248	0.2394 to 0.4102	Yes	****	<0.0001	J-P
10 ug/mL 18 hr vs. 50 ug/mL 18 hr	0.1746	0.08924 to 0.2600	Yes	****	<0.0001	K-L
10 ug/mL 18 hr vs. 100 ug/mL 18 hr	0.1798	0.09445 to 0.2652	Yes	****	<0.0001	K-M
10 ug/mL 18 hr vs. 200 ug/mL 18 hr	0.1866	0.1012 to 0.2720	Yes	****	<0.0001	K-N
10 ug/mL 18 hr vs. 250 ug/mL 18 hr	0.1856	0.1002 to 0.2710	Yes	****	<0.0001	K-O
10 ug/mL 18 hr vs. 500 ug/mL 18 hr	0.1904	0.1051 to 0.2758	Yes	****	<0.0001	K-P
50 ug/mL 18 hr vs. 100 ug/mL 18 hr	0.005208	-0.08017 to 0.09059	No	ns	>0.9999	L-M
50 ug/mL 18 hr vs. 200 ug/mL 18 hr	0.012	-0.07337 to 0.09738	No	ns	>0.9999	L-N
50 ug/mL 18 hr vs. 250 ug/mL 18 hr	0.01098	-0.07440 to 0.09635	No	ns	>0.9999	L-O
50 ug/mL 18 hr vs. 500 ug/mL 18 hr	0.01583	-0.06955 to 0.1012	No	ns	>0.9999	L-P
100 ug/mL 18 hr vs. 200 ug/mL 18 hr	0.006796	-0.07858 to 0.09217	No	ns	>0.9999	M-N
100 ug/mL 18 hr vs. 250 ug/mL 18 hr	0.005767	-0.07961 to 0.09114	No	ns	>0.9999	M-O
100 ug/mL 18 hr vs. 500 ug/mL 18 hr	0.01062	-0.07476 to 0.09599	No	ns	>0.9999	M-P
200 ug/mL 18 hr vs. 250 ug/mL 18 hr	-0.001029	-0.08641 to 0.08435	No	ns	>0.9999	N-O
200 ug/mL 18 hr vs. 500 ug/mL 18 hr	0.003821	-0.08156 to 0.08920	No	ns	>0.9999	N-P
250 ug/mL 18 hr vs. 500 ug/mL 18 hr	0.00485	-0.08053 to 0.09023	No	ns	>0.9999	O-P
Test details	Mean 1	Mean 2	Mean Diff.	SE of diff.	n1	n2	q	DF
0 ug/mL 0 hr vs. 1 ug/mL 0 hr	0.005167	0.005017	0.00015	0.02475	24	24	0.008572	368
0 ug/mL 0 hr vs. 10 ug/mL 0 hr	0.005167	0.005742	-0.000575	0.02475	24	24	0.03286	368
0 ug/mL 0 hr vs. 50 ug/mL 0 hr	0.005167	0.007288	-0.002121	0.02475	24	24	0.1212	368
0 ug/mL 0 hr vs. 100 ug/mL 0 hr	0.005167	0.004313	0.0008542	0.02475	24	24	0.04881	368
0 ug/mL 0 hr vs. 200 ug/mL 0 hr	0.005167	0.00405	0.001117	0.02475	24	24	0.06381	368
0 ug/mL 0 hr vs. 250 ug/mL 0 hr	0.005167	0.003725	0.001442	0.02475	24	24	0.08239	368
0 ug/mL 0 hr vs. 500 ug/mL 0 hr	0.005167	0.004988	0.0001792	0.02475	24	24	0.01024	368
0 ug/mL 0 hr vs. 0 ug/mL 18 hr	0.005167	0.7859	-0.7807	0.02475	24	24	44.62	368
0 ug/mL 0 hr vs. 1 ug/mL 18 hr	0.005167	0.3276	-0.3225	0.02475	24	24	18.43	368
0 ug/mL 0 hr vs. 10 ug/mL 18 hr	0.005167	0.1933	-0.1881	0.02475	24	24	10.75	368
0 ug/mL 0 hr vs. 50 ug/mL 18 hr	0.005167	0.01865	-0.01348	0.02475	24	24	0.7705	368
0 ug/mL 0 hr vs. 100 ug/mL 18 hr	0.005167	0.01344	-0.008275	0.02475	24	24	0.4729	368
0 ug/mL 0 hr vs. 200 ug/mL 18 hr	0.005167	0.006646	-0.001479	0.02475	24	24	0.08453	368
0 ug/mL 0 hr vs. 250 ug/mL 18 hr	0.005167	0.007675	-0.002508	0.02475	24	24	0.1433	368
0 ug/mL 0 hr vs. 500 ug/mL 18 hr	0.005167	0.002825	0.002342	0.02475	24	24	0.1338	368
1 ug/mL 0 hr vs. 10 ug/mL 0 hr	0.005017	0.005742	-0.000725	0.02475	24	24	0.04143	368
1 ug/mL 0 hr vs. 50 ug/mL 0 hr	0.005017	0.007288	-0.002271	0.02475	24	24	0.1298	368
1 ug/mL 0 hr vs. 100 ug/mL 0 hr	0.005017	0.004313	0.0007042	0.02475	24	24	0.04024	368
1 ug/mL 0 hr vs. 200 ug/mL 0 hr	0.005017	0.00405	0.0009667	0.02475	24	24	0.05524	368
1 ug/mL 0 hr vs. 250 ug/mL 0 hr	0.005017	0.003725	0.001292	0.02475	24	24	0.07382	368
1 ug/mL 0 hr vs. 500 ug/mL 0 hr	0.005017	0.004988	2.917e-05	0.02475	24	24	0.001667	368
1 ug/mL 0 hr vs. 0 ug/mL 18 hr	0.005017	0.7859	-0.7809	0.02475	24	24	44.63	368
1 ug/mL 0 hr vs. 1 ug/mL 18 hr	0.005017	0.3276	-0.3226	0.02475	24	24	18.44	368
1 ug/mL 0 hr vs. 10 ug/mL 18 hr	0.005017	0.1933	-0.1883	0.02475	24	24	10.76	368
1 ug/mL 0 hr vs. 50 ug/mL 18 hr	0.005017	0.01865	-0.01363	0.02475	24	24	0.7791	368
1 ug/mL 0 hr vs. 100 ug/mL 18 hr	0.005017	0.01344	-0.008425	0.02475	24	24	0.4815	368
1 ug/mL 0 hr vs. 200 ug/mL 18 hr	0.005017	0.006646	-0.001629	0.02475	24	24	0.0931	368
1 ug/mL 0 hr vs. 250 ug/mL 18 hr	0.005017	0.007675	-0.002658	0.02475	24	24	0.1519	368
1 ug/mL 0 hr vs. 500 ug/mL 18 hr	0.005017	0.002825	0.002192	0.02475	24	24	0.1252	368
10 ug/mL 0 hr vs. 50 ug/mL 0 hr	0.005742	0.007288	-0.001546	0.02475	24	24	0.08834	368
10 ug/mL 0 hr vs. 100 ug/mL 0 hr	0.005742	0.004313	0.001429	0.02475	24	24	0.08167	368
10 ug/mL 0 hr vs. 200 ug/mL 0 hr	0.005742	0.00405	0.001692	0.02475	24	24	0.09667	368
10 ug/mL 0 hr vs. 250 ug/mL 0 hr	0.005742	0.003725	0.002017	0.02475	24	24	0.1152	368
10 ug/mL 0 hr vs. 500 ug/mL 0 hr	0.005742	0.004988	0.0007542	0.02475	24	24	0.0431	368
10 ug/mL 0 hr vs. 0 ug/mL 18 hr	0.005742	0.7859	-0.7802	0.02475	24	24	44.58	368
10 ug/mL 0 hr vs. 1 ug/mL 18 hr	0.005742	0.3276	-0.3219	0.02475	24	24	18.4	368
10 ug/mL 0 hr vs. 10 ug/mL 18 hr	0.005742	0.1933	-0.1875	0.02475	24	24	10.72	368
10 ug/mL 0 hr vs. 50 ug/mL 18 hr	0.005742	0.01865	-0.01291	0.02475	24	24	0.7377	368
10 ug/mL 0 hr vs. 100 ug/mL 18 hr	0.005742	0.01344	-0.0077	0.02475	24	24	0.44	368
10 ug/mL 0 hr vs. 200 ug/mL 18 hr	0.005742	0.006646	-0.0009042	0.02475	24	24	0.05167	368
10 ug/mL 0 hr vs. 250 ug/mL 18 hr	0.005742	0.007675	-0.001933	0.02475	24	24	0.1105	368
10 ug/mL 0 hr vs. 500 ug/mL 18 hr	0.005742	0.002825	0.002917	0.02475	24	24	0.1667	368
50 ug/mL 0 hr vs. 100 ug/mL 0 hr	0.007288	0.004313	0.002975	0.02475	24	24	0.17	368
50 ug/mL 0 hr vs. 200 ug/mL 0 hr	0.007288	0.00405	0.003238	0.02475	24	24	0.185	368
50 ug/mL 0 hr vs. 250 ug/mL 0 hr	0.007288	0.003725	0.003563	0.02475	24	24	0.2036	368
50 ug/mL 0 hr vs. 500 ug/mL 0 hr	0.007288	0.004988	0.0023	0.02475	24	24	0.1314	368
50 ug/mL 0 hr vs. 0 ug/mL 18 hr	0.007288	0.7859	-0.7786	0.02475	24	24	44.5	368
50 ug/mL 0 hr vs. 1 ug/mL 18 hr	0.007288	0.3276	-0.3204	0.02475	24	24	18.31	368
50 ug/mL 0 hr vs. 10 ug/mL 18 hr	0.007288	0.1933	-0.186	0.02475	24	24	10.63	368
50 ug/mL 0 hr vs. 50 ug/mL 18 hr	0.007288	0.01865	-0.01136	0.02475	24	24	0.6493	368
50 ug/mL 0 hr vs. 100 ug/mL 18 hr	0.007288	0.01344	-0.006154	0.02475	24	24	0.3517	368
50 ug/mL 0 hr vs. 200 ug/mL 18 hr	0.007288	0.006646	0.0006417	0.02475	24	24	0.03667	368
50 ug/mL 0 hr vs. 250 ug/mL 18 hr	0.007288	0.007675	-0.0003875	0.02475	24	24	0.02214	368
50 ug/mL 0 hr vs. 500 ug/mL 18 hr	0.007288	0.002825	0.004463	0.02475	24	24	0.255	368
100 ug/mL 0 hr vs. 200 ug/mL 0 hr	0.004313	0.00405	0.0002625	0.02475	24	24	0.015	368
100 ug/mL 0 hr vs. 250 ug/mL 0 hr	0.004313	0.003725	0.0005875	0.02475	24	24	0.03357	368
100 ug/mL 0 hr vs. 500 ug/mL 0 hr	0.004313	0.004988	-0.000675	0.02475	24	24	0.03857	368
100 ug/mL 0 hr vs. 0 ug/mL 18 hr	0.004313	0.7859	-0.7816	0.02475	24	24	44.67	368
100 ug/mL 0 hr vs. 1 ug/mL 18 hr	0.004313	0.3276	-0.3233	0.02475	24	24	18.48	368
100 ug/mL 0 hr vs. 10 ug/mL 18 hr	0.004313	0.1933	-0.189	0.02475	24	24	10.8	368
100 ug/mL 0 hr vs. 50 ug/mL 18 hr	0.004313	0.01865	-0.01434	0.02475	24	24	0.8194	368
100 ug/mL 0 hr vs. 100 ug/mL 18 hr	0.004313	0.01344	-0.009129	0.02475	24	24	0.5217	368
100 ug/mL 0 hr vs. 200 ug/mL 18 hr	0.004313	0.006646	-0.002333	0.02475	24	24	0.1333	368
100 ug/mL 0 hr vs. 250 ug/mL 18 hr	0.004313	0.007675	-0.003363	0.02475	24	24	0.1922	368
100 ug/mL 0 hr vs. 500 ug/mL 18 hr	0.004313	0.002825	0.001488	0.02475	24	24	0.08501	368
200 ug/mL 0 hr vs. 250 ug/mL 0 hr	0.00405	0.003725	0.000325	0.02475	24	24	0.01857	368
200 ug/mL 0 hr vs. 500 ug/mL 0 hr	0.00405	0.004988	-0.0009375	0.02475	24	24	0.05358	368
200 ug/mL 0 hr vs. 0 ug/mL 18 hr	0.00405	0.7859	-0.7819	0.02475	24	24	44.68	368
200 ug/mL 0 hr vs. 1 ug/mL 18 hr	0.00405	0.3276	-0.3236	0.02475	24	24	18.49	368
200 ug/mL 0 hr vs. 10 ug/mL 18 hr	0.00405	0.1933	-0.1892	0.02475	24	24	10.81	368
200 ug/mL 0 hr vs. 50 ug/mL 18 hr	0.00405	0.01865	-0.0146	0.02475	24	24	0.8344	368
200 ug/mL 0 hr vs. 100 ug/mL 18 hr	0.00405	0.01344	-0.009392	0.02475	24	24	0.5367	368
200 ug/mL 0 hr vs. 200 ug/mL 18 hr	0.00405	0.006646	-0.002596	0.02475	24	24	0.1483	368
200 ug/mL 0 hr vs. 250 ug/mL 18 hr	0.00405	0.007675	-0.003625	0.02475	24	24	0.2072	368
200 ug/mL 0 hr vs. 500 ug/mL 18 hr	0.00405	0.002825	0.001225	0.02475	24	24	0.07001	368
250 ug/mL 0 hr vs. 500 ug/mL 0 hr	0.003725	0.004988	-0.001263	0.02475	24	24	0.07215	368
250 ug/mL 0 hr vs. 0 ug/mL 18 hr	0.003725	0.7859	-0.7822	0.02475	24	24	44.7	368
250 ug/mL 0 hr vs. 1 ug/mL 18 hr	0.003725	0.3276	-0.3239	0.02475	24	24	18.51	368
250 ug/mL 0 hr vs. 10 ug/mL 18 hr	0.003725	0.1933	-0.1895	0.02475	24	24	10.83	368
250 ug/mL 0 hr vs. 50 ug/mL 18 hr	0.003725	0.01865	-0.01493	0.02475	24	24	0.8529	368
250 ug/mL 0 hr vs. 100 ug/mL 18 hr	0.003725	0.01344	-0.009717	0.02475	24	24	0.5553	368
250 ug/mL 0 hr vs. 200 ug/mL 18 hr	0.003725	0.006646	-0.002921	0.02475	24	24	0.1669	368
250 ug/mL 0 hr vs. 250 ug/mL 18 hr	0.003725	0.007675	-0.00395	0.02475	24	24	0.2257	368
250 ug/mL 0 hr vs. 500 ug/mL 18 hr	0.003725	0.002825	0.0009	0.02475	24	24	0.05143	368
500 ug/mL 0 hr vs. 0 ug/mL 18 hr	0.004988	0.7859	-0.7809	0.02475	24	24	44.63	368
500 ug/mL 0 hr vs. 1 ug/mL 18 hr	0.004988	0.3276	-0.3227	0.02475	24	24	18.44	368
500 ug/mL 0 hr vs. 10 ug/mL 18 hr	0.004988	0.1933	-0.1883	0.02475	24	24	10.76	368
500 ug/mL 0 hr vs. 50 ug/mL 18 hr	0.004988	0.01865	-0.01366	0.02475	24	24	0.7808	368
500 ug/mL 0 hr vs. 100 ug/mL 18 hr	0.004988	0.01344	-0.008454	0.02475	24	24	0.4831	368
500 ug/mL 0 hr vs. 200 ug/mL 18 hr	0.004988	0.006646	-0.001658	0.02475	24	24	0.09477	368
500 ug/mL 0 hr vs. 250 ug/mL 18 hr	0.004988	0.007675	-0.002688	0.02475	24	24	0.1536	368
500 ug/mL 0 hr vs. 500 ug/mL 18 hr	0.004988	0.002825	0.002163	0.02475	24	24	0.1236	368
0 ug/mL 18 hr vs. 1 ug/mL 18 hr	0.7859	0.3276	0.4583	0.02475	24	24	26.19	368
0 ug/mL 18 hr vs. 10 ug/mL 18 hr	0.7859	0.1933	0.5926	0.02475	24	24	33.87	368
0 ug/mL 18 hr vs. 50 ug/mL 18 hr	0.7859	0.01865	0.7673	0.02475	24	24	43.85	368
0 ug/mL 18 hr vs. 100 ug/mL 18 hr	0.7859	0.01344	0.7725	0.02475	24	24	44.14	368
0 ug/mL 18 hr vs. 200 ug/mL 18 hr	0.7859	0.006646	0.7793	0.02475	24	24	44.53	368
0 ug/mL 18 hr vs. 250 ug/mL 18 hr	0.7859	0.007675	0.7782	0.02475	24	24	44.47	368
0 ug/mL 18 hr vs. 500 ug/mL 18 hr	0.7859	0.002825	0.7831	0.02475	24	24	44.75	368
1 ug/mL 18 hr vs. 10 ug/mL 18 hr	0.3276	0.1933	0.1344	0.02475	24	24	7.679	368
1 ug/mL 18 hr vs. 50 ug/mL 18 hr	0.3276	0.01865	0.309	0.02475	24	24	17.66	368
1 ug/mL 18 hr vs. 100 ug/mL 18 hr	0.3276	0.01344	0.3142	0.02475	24	24	17.96	368
1 ug/mL 18 hr vs. 200 ug/mL 18 hr	0.3276	0.006646	0.321	0.02475	24	24	18.34	368
1 ug/mL 18 hr vs. 250 ug/mL 18 hr	0.3276	0.007675	0.32	0.02475	24	24	18.29	368
1 ug/mL 18 hr vs. 500 ug/mL 18 hr	0.3276	0.002825	0.3248	0.02475	24	24	18.56	368
10 ug/mL 18 hr vs. 50 ug/mL 18 hr	0.1933	0.01865	0.1746	0.02475	24	24	9.979	368
10 ug/mL 18 hr vs. 100 ug/mL 18 hr	0.1933	0.01344	0.1798	0.02475	24	24	10.28	368
10 ug/mL 18 hr vs. 200 ug/mL 18 hr	0.1933	0.006646	0.1866	0.02475	24	24	10.67	368
10 ug/mL 18 hr vs. 250 ug/mL 18 hr	0.1933	0.007675	0.1856	0.02475	24	24	10.61	368
10 ug/mL 18 hr vs. 500 ug/mL 18 hr	0.1933	0.002825	0.1904	0.02475	24	24	10.88	368
50 ug/mL 18 hr vs. 100 ug/mL 18 hr	0.01865	0.01344	0.005208	0.02475	24	24	0.2976	368
50 ug/mL 18 hr vs. 200 ug/mL 18 hr	0.01865	0.006646	0.012	0.02475	24	24	0.686	368
50 ug/mL 18 hr vs. 250 ug/mL 18 hr	0.01865	0.007675	0.01098	0.02475	24	24	0.6272	368
50 ug/mL 18 hr vs. 500 ug/mL 18 hr	0.01865	0.002825	0.01583	0.02475	24	24	0.9044	368
100 ug/mL 18 hr vs. 200 ug/mL 18 hr	0.01344	0.006646	0.006796	0.02475	24	24	0.3884	368
100 ug/mL 18 hr vs. 250 ug/mL 18 hr	0.01344	0.007675	0.005767	0.02475	24	24	0.3296	368
100 ug/mL 18 hr vs. 500 ug/mL 18 hr	0.01344	0.002825	0.01062	0.02475	24	24	0.6067	368
200 ug/mL 18 hr vs. 250 ug/mL 18 hr	0.006646	0.007675	-0.001029	0.02475	24	24	0.05881	368
200 ug/mL 18 hr vs. 500 ug/mL 18 hr	0.006646	0.002825	0.003821	0.02475	24	24	0.2184	368
250 ug/mL 18 hr vs. 500 ug/mL 18 hr	0.007675	0.002825	0.00485	0.02475	24	24	0.2772	368

### Sheet: SupplementalTable7
Supplemental Table S7: Statistical Analysis for Figure 4F
Table Analyzed	Figure4F_Canker_size
Data sets analyzed	A-D
ANOVA summary
F	11.91
P value	<0.0001
P value summary	****
Significant diff. among means (P < 0.05)?	Yes
R squared	0.4481
Brown-Forsythe test
F (DFn, DFd)	1.338 (3, 44)
P value	0.2742
P value summary	ns
Are SDs significantly different (P < 0.05)?	No
Bartlett's test
Bartlett's statistic (corrected)	32.99
P value	<0.0001
P value summary	****
Are SDs significantly different (P < 0.05)?	Yes
ANOVA table	SS	DF	MS	F (DFn, DFd)	P value
Treatment (between columns)	1.099	3	0.3664	F (3, 44) = 11.91	P<0.0001
Residual (within columns)	1.354	44	0.03077
Total	2.453	47
Data summary
Number of treatments (columns)	4
Number of values (total)	48
Number of families	1
Tukey's multiple comparisons test	Mean Diff.	95.00% CI of diff.	Below threshold?	Summary	Adjusted P Value
Mock vs. WT	-0.2931	-0.4843 to -0.1019	Yes	***	0.001	A-B
Mock vs. HR1	-0.2928	-0.4840 to -0.1016	Yes	**	0.001	A-C
Mock vs. HR3	-0.4094	-0.6006 to -0.2182	Yes	****	<0.0001	A-D
WT vs. HR1	0.00025	-0.1910 to 0.1915	No	ns	>0.9999	B-C
WT vs. HR3	-0.1163	-0.3075 to 0.07487	No	ns	0.3757	B-D
HR1 vs. HR3	-0.1166	-0.3078 to 0.07462	No	ns	0.3738	C-D
Test details	Mean 1	Mean 2	Mean Diff.	SE of diff.	n1	n2	q	DF
Mock vs. WT	0.1283	0.4213	-0.2931	0.07161	12	12	5.788	44
Mock vs. HR1	0.1283	0.4211	-0.2928	0.07161	12	12	5.783	44
Mock vs. HR3	0.1283	0.5377	-0.4094	0.07161	12	12	8.085	44
WT vs. HR1	0.4213	0.4211	0.00025	0.07161	12	12	0.004937	44
WT vs. HR3	0.4213	0.5377	-0.1163	0.07161	12	12	2.297	44
HR1 vs. HR3	0.4211	0.5377	-0.1166	0.07161	12	12	2.302	44

### Sheet: SupplementalTable8
Supplemental Table S8: Statistical Analysis for Figure 4F
Table Analyzed	Figure4G_Growth_curve_in_tomato
Data sets analyzed	A-D
ANOVA summary
F	2663
P value	<0.0001
P value summary	****
Significant diff. among means (P < 0.05)?	Yes
R squared	0.9945
Brown-Forsythe test
F (DFn, DFd)	6.644 (3, 44)
P value	0.0008
P value summary	***
Are SDs significantly different (P < 0.05)?	Yes
Bartlett's test
Bartlett's statistic (corrected)
P value
P value summary
Are SDs significantly different (P < 0.05)?
ANOVA table	SS	DF	MS	F (DFn, DFd)	P value
Treatment (between columns)	735	3	245	F (3, 44) = 2663	P<0.0001
Residual (within columns)	4.049	44	0.09202
Total	739.1	47
Data summary
Number of treatments (columns)	4
Number of values (total)	48
Number of families	1
Number of comparisons per family	6
Alpha	0.05
Tukey's multiple comparisons test	Mean Diff.	95.00% CI of diff.	Below threshold?	Summary	Adjusted P Value
Mock vs. WT	-9.202	-9.532 to -8.871	Yes	****	<0.0001	A-B
Mock vs. HR1	-8.794	-9.125 to -8.464	Yes	****	<0.0001	A-C
Mock vs. HR3	-9.095	-9.426 to -8.764	Yes	****	<0.0001	A-D
WT vs. HR1	0.4072	0.07658 to 0.7379	Yes	*	0.0103	B-C
WT vs. HR3	0.1067	-0.2239 to 0.4374	No	ns	0.8244	B-D
HR1 vs. HR3	-0.3005	-0.6312 to 0.03013	No	ns	0.0868	C-D
Test details	Mean 1	Mean 2	Mean Diff.	SE of diff.	n1	n2	q	DF
Mock vs. WT	0	9.202	-9.202	0.1238	12	12	105.1	44
Mock vs. HR1	0	8.794	-8.794	0.1238	12	12	100.4	44
Mock vs. HR3	0	9.095	-9.095	0.1238	12	12	103.9	44
WT vs. HR1	9.202	8.794	0.4072	0.1238	12	12	4.65	44
WT vs. HR3	9.202	9.095	0.1067	0.1238	12	12	1.219	44
HR1 vs. HR3	8.794	9.095	-0.3005	0.1238	12	12	3.432	44
Table Analyzed	Growth_curve_in_tomato
Repeated measures ANOVA summary
Assume sphericity?	Yes
F	1147
P value	<0.0001
P value summary	****
Statistically significant (P < 0.05)?	Yes
R squared	0.9939
Was the matching effective?
F	1.027
P value	0.4302
P value summary	ns
Is there significant matching (P < 0.05)?	No
R squared	0.001245
ANOVA table	SS	DF	MS	F (DFn, DFd)	P value
Treatment (between columns)	542.5	5	108.5	F (5, 35) = 1147	P<0.0001
Individual (between rows)	0.6801	7	0.09716	F (7, 35) = 1.027	P=0.4302
Residual (random)	3.312	35	0.09462
Total	546.5	47
Data summary
Number of treatments (columns)	6
Number of subjects (rows)	8
Number of missing values	0
Number of families	1
Number of comparisons per family	15
Alpha	0.05
Tukey's multiple comparisons test	Mean Diff.	95.00% CI of diff.	Below threshold?	Summary	Adjusted P Value
Mock vs. WT	-9.063	-9.526 to -8.599	Yes	****	<0.0001	A-B
Mock vs. Column C	-8.821	-9.285 to -8.358	Yes	****	<0.0001	A-C
Mock vs. HR1	-8.704	-9.168 to -8.241	Yes	****	<0.0001	A-D
Mock vs. Column E	-9.316	-9.780 to -8.853	Yes	****	<0.0001	A-E
Mock vs. HR3	-9.119	-9.583 to -8.656	Yes	****	<0.0001	A-F
WT vs. Column C	0.2412	-0.2223 to 0.7046	No	ns	0.6241	B-C
WT vs. HR1	0.3583	-0.1052 to 0.8217	No	ns	0.2097	B-D
WT vs. Column E	-0.2537	-0.7171 to 0.2098	No	ns	0.5728	B-E
WT vs. HR3	-0.05652	-0.5200 to 0.4069	No	ns	0.999	B-F
Column C vs. HR1	0.1171	-0.3463 to 0.5806	No	ns	0.9722	C-D
Column C vs. Column E	-0.4949	-0.9583 to -0.03140	Yes	*	0.0306	C-E
Column C vs. HR3	-0.2977	-0.7611 to 0.1658	No	ns	0.3986	C-F
HR1 vs. Column E	-0.612	-1.075 to -0.1485	Yes	**	0.0041	D-E
HR1 vs. HR3	-0.4148	-0.8783 to 0.04865	No	ns	0.1014	D-F
Column E vs. HR3	0.1972	-0.2663 to 0.6606	No	ns	0.7927	E-F
Test details	Mean 1	Mean 2	Mean Diff.	SE of diff.	n1	n2	q	DF
Mock vs. WT	0	9.063	-9.063	0.1538	8	8	83.33	35
Mock vs. Column C	0	8.821	-8.821	0.1538	8	8	81.11	35
Mock vs. HR1	0	8.704	-8.704	0.1538	8	8	80.03	35
Mock vs. Column E	0	9.316	-9.316	0.1538	8	8	85.66	35
Mock vs. HR3	0	9.119	-9.119	0.1538	8	8	83.85	35
WT vs. Column C	9.063	8.821	0.2412	0.1538	8	8	2.218	35
WT vs. HR1	9.063	8.704	0.3583	0.1538	8	8	3.294	35
WT vs. Column E	9.063	9.316	-0.2537	0.1538	8	8	2.333	35
WT vs. HR3	9.063	9.119	-0.05652	0.1538	8	8	0.5197	35
Column C vs. HR1	8.821	8.704	0.1171	0.1538	8	8	1.077	35
Column C vs. Column E	8.821	9.316	-0.4949	0.1538	8	8	4.55	35
Column C vs. HR3	8.821	9.119	-0.2977	0.1538	8	8	2.737	35
HR1 vs. Column E	8.704	9.316	-0.612	0.1538	8	8	5.627	35
HR1 vs. HR3	8.704	9.119	-0.4148	0.1538	8	8	3.814	35
Column E vs. HR3	9.316	9.119	0.1972	0.1538	8	8	1.813	35
